# Mapping *Plasmodium* transitions and interactions in the *Anopheles* female

**DOI:** 10.1101/2024.11.12.623125

**Authors:** Yan Yan, Lisa H. Verzier, Elaine Cheung, Federico Appetecchia, Sandra March, Ailsa R. Craven, Esrah Du, Alexandra S. Probst, Tasneem A. Rinvee, Laura E. de Vries, Jamie Kauffman, Sangeeta N. Bhatia, Elisabeth Nelson, Naresh Singh, Duo Peng, W. Robert Shaw, Flaminia Catteruccia

## Abstract

The human malaria parasite, *Plasmodium falciparum*, relies exclusively on *Anopheles* mosquitoes for transmission. Once ingested during blood feeding, most parasites die in the mosquito midgut lumen or during epithelium traversal^1^. How surviving ookinetes interact with midgut cells and form oocysts is poorly known, yet these steps are essential to initiate a remarkable growth process culminating in the production of thousands of infectious sporozoites^2^. Here, using single-cell RNA sequencing of both parasites and mosquito cells across different developmental stages and metabolic conditions, we unveil key transitions and mosquito-parasite interactions occurring in the midgut. Functional analyses uncover processes regulating oocyst growth and identify the transcription factor *Pf*SIP2 as essential for sporozoite infection of human hepatocytes. Combining shared mosquito-parasite barcode analysis with confocal microscopy, we reveal that parasites preferentially interact with midgut progenitor cells during epithelial crossing, potentially using their basal location as an exit landmark. Additionally, we show tight connections between extracellular late oocysts and surrounding muscle cells that may ensure parasites adherence to the midgut. We confirm our major findings in several mosquito-parasite combinations, including field-derived parasites. Our study provides fundamental insight into the molecular events characterizing previously inaccessible biological transitions and mosquito-parasite interactions, and identifies candidates for transmission-blocking strategies.
