## Supplementary Table 1 for "Mapping *Plasmodium* transitions and interactions in the *Anopheles* female"

### Sheet: TableS1_ReadsMapPct_QC_20241031
Table S1 - Percentage of reads mapped to the genome of An. gambiae and P. falciparum, and quality control criteria for each sample.
			Reads mapping to An. gambiae genome		Reads mapping to P. falciparum genome		An. gambiae quality control thresholds						P. falciparum quality control thresholds
Replicate	Timepoint	Treatment	Total read number	Relative percentage of reads mapped to An. gambiae	Total read number	Relative percentage of reads mapped to P. falciparum	Minimum genes detected	Minimum counts detected	Maximum mitochondrial reads percentage	Cell complexity	Targeted cell number	Resulting number cells	Minimum genes detected	Minimum counts detected	Maximum mitochondrial reads percentage	Resulting number parasites
1	36h pi	dsGFP	304653408	0.99915	259142	0.00084989	1000	8000	30	0.7	4000	1975	100	90	3	86
1	36h pi	dsEcR	305037664	0.998874	343895	0.00112612	600	6000	30	0.7	4000	2679	100	100	10	162
1	2d pi	dsGFP	107216840	0.995851	446693	0.00414897	500	3000	30	0.7	4000	2051	100	150	5	126
1	2d pi	dsEcR	80039320	0.995901	329411	0.00409875	200	2000	30	0.7	4000	3182	100	100	10	108
1	4d pi	dsGFP	40874524	0.955642	1897262	0.0443578	120	800	30	0.7	4000	266	200	1000	5	276
1	4d pi	dsEcR	11202318	0.932237	814277	0.0677627	120	400	30	0.7	4000	1482	100	100	20	290
1	7d pi	dsGFP	19075860	0.898792	2148028	0.101208	120	400	30	0.7	4000	1399	100	1000	10	72
1	7d pi	dsEcR	31004088	0.916642	2819467	0.0833581	150	600	30	0.7	4000	1483	100	3000	10	96
2	36h pi	dsGFP	252468864	0.998823	297424	0.00117668	800	5000	30	0.7	4000	2800	50	150	3	88
2	36h pi	dsEcR	282505824	0.999183	231055	0.000817209	800	5000	30	0.7	4000	3148	50	100	2	156
2	2d pi	dsGFP	209173328	0.998958	218245	0.00104228	700	4500	30	0.7	4000	3499	50	100	10	63
2	2d pi	dsEcR	112862928	0.998758	140335	0.00124187	500	2000	30	0.7	4000	2255	50	100	2	52
2	4d pi	dsGFP	12016041	0.964449	442934	0.0355514	110	250	30	0.7	4000	319	50	150	8	178
2	4d pi	dsEcR	14637621	0.981741	272244	0.0182593	100	350	30	0.7	4000	192	50	100	8	432
2	7d pi	dsGFP	37505504	0.989141	411756	0.0108593	120	1300	30	0.7	4000	1563	100	500	20	95
2	7d pi	dsEcR	31461780	0.967803	1046689	0.0321974	130	600	30	0.7	4000	541	100	500	20	47
3	36h pi	dsGFP	191137056	0.999745	48793	0.000255212	900	4000	30	0.7	4000	4015	50	100	3	137
3	36h pi	dsEcR	198208448	0.999515	96102	0.000484618	900	4000	30	0.7	4000	3964	50	100	3	64
3	2d pi	dsGFP	49475668	0.998363	81146	0.00163743	400	1500	30	0.7	4000	1507	50	100	3	31
3	2d pi	dsEcR	40492040	0.997515	100867	0.00248484	400	1500	30	0.7	4000	2328	50	100	3	45
3	4d pi	dsGFP	7576122	0.982945	131455	0.0170553	120	500	30	0.7	4000	257	100	200	20	147
3	4d pi	dsEcR	10974597	0.989076	121209	0.0109239	150	400	30	0.7	4000	74	50	100	20	52
3	7d pi	dsGFP	27969412	0.966035	983385	0.0339651	120	500	30	0.7	4000	1316	100	2000	20	31
3	7d pi	dsEcR	39521280	0.965002	1433311	0.0349976	150	800	30	0.7	4000	437	100	3000	20	30
4	36h pi	dsGFP	323675808	0.999641	116267	0.000359079	600	7000	30	0.7	4000	4741	50	100	3	163
4	36h pi	dsEcR	308620352	0.999535	143691	0.000465375	500	7000	30	0.7	4000	4318	50	150	3	161
4	2d pi	dsGFP	96322488	0.999329	64676	0.000671002	800	3500	30	0.7	4000	955	50	50	20	76
4	2d pi	dsEcR	37545552	0.996619	127388	0.00338142	600	2500	30	0.7	4000	1713	50	40	6	32
4	4d pi	dsGFP	20325890	0.995083	100435	0.00491694	120	500	30	0.7	4000	277	50	100	10	124
4	4d pi	dsEcR	27641884	0.993813	172095	0.00618736	120	700	30	0.7	4000	619	100	100	10	36
4	7d pi	dsGFP	16580653	0.989678	172923	0.0103216	120	400	30	0.7	4000	116	100	300	20	27
4	7d pi	dsEcR	19350886	0.978323	428767	0.0216772	120	500	30	0.7	4000	318	100	400	20	12
