## Supplementary Table 6 for "Mapping *Plasmodium* transitions and interactions in the *Anopheles* female"

### Sheet: TableS6_Genes
Table S6 - Pseudobulk differential expression analysis comparing mosquito cells in dsEcR and dsGFP treatment at each time point
Pseudobulk differential An. gambiae gene expression in dsEcR vs. dsGFP, pooling by cell types and analysing each timepoint seperately
This sheet includes the timepoint and the cell type the analysis was performed on, gene ID, symbol, description, average log2 fold change, percentage of dsEcR mosquito cells expressing the gene, percentage of dsGFP mosquito cells expressing the gene, DESeq2 Wald test p-value, and Benjamini–Hochberg FDR adjusted p-value.
Time point	Cell type	AGAP	Gene.Name.or.Symbol	Product.Description	avg_log2FC	p_val	pct.1	pct.2	p_val_adj
36h	aEC	AGAP010056		hexosaminidase	0.839866	3.05329e-06	1	1	0.0422728
36h	aEC	AGAP007142		Serine-type enodpeptidase	0.87102	3.45057e-06	1	1	0.0477731
36h	EE	AGAP002851		Niemann-Pick C2 protein	1.93879	8.75521e-15	1	1	1.21216e-10
36h	EE	AGAP009922		salivary purine nucleosidase	-1.00805	2.71738e-07	1	1	0.00376222
36h	EE	AGAP002850		Niemann-Pick Type C-2	0.503942	6.76208e-07	1	1	0.0093621
36h	pEC	AGAP006423		cyanogenic beta-glucosidase	0.607613	1.47978e-06	1	1	0.0204876
36h	pEC	AGAP006327	LRIM6	leucine-rich immune protein (Short)	1.02047	2.42721e-06	1	1	0.0336048
36h	pEC	AGAP008176		dipeptidyl-peptidase 4	0.554747	2.46509e-06	1	1	0.0341292
36h	PV	AGAP002851		Niemann-Pick C2 protein	2.38013	1.16835e-12	1	1	1.61758e-08
2d	aEC	AGAP011824	TPX4	thioredoxin peroxidase 4	1.67635	1.09551e-06	1	1	0.015167
2d	EE	AGAP011824	TPX4	thioredoxin peroxidase 4	1.85469	3.68396e-12	1	1	5.1e-08
2d	pEC	AGAP011824	TPX4	thioredoxin peroxidase 4	1.81034	8.67078e-18	1	1	1.2e-13
2d	pEC	AGAP006343	PGRPS2	peptidoglycan recognition protein (short)	1.09495	9.02339e-11	1	1	1.25e-06
2d	pEC	AGAP008659		unspecified product	0.770608	2.98809e-08	1	1	0.000414
2d	pEC	AGAP001819		unspecified product	0.712	2.54589e-07	1	1	0.003525
2d	pEC	AGAP001190		Female reproductive tract protease GLEANR_896 [Source:UniProtKB/TrEMBL;Acc:A0A1S4GBU1]	0.670092	8.01456e-07	1	1	0.011096
2d	pEC	AGAP008209	CYP6M1	cytochrome P450	0.503433	1.11004e-06	1	1	0.015369
2d	pEC	AGAP009551		sulfotransferase (Sult)	0.601939	2.30013e-06	1	1	0.031845
2d	pEC	AGAP008645	GAM1	gambicin anti-microbial peptide	1.17935	2.59126e-06	1	1	0.035876
7d	ISC/EB	AGAP000694	CecB	Cecropin-B [Source:UniProtKB/Swiss-Prot;Acc:Q8MUF4]	-2.30251	2.49498e-08	1	1	0.00034543
7d	ISC/EB	AGAP011630		unspecified product	-3.9619	2.52362e-08	1	1	0.000349396
7d	ISC/EB	AGAP009313		unspecified product	-1.98652	2.23849e-06	1	1	0.0309919
7d	pEC	AGAP011294	DEF1	defensin anti-microbial peptide	-0.979434	1.83552e-06	1	1	0.0254127
