## Supplementary Table 8 for "Mapping *Plasmodium* transitions and interactions in the *Anopheles* female"

### Sheet: Supp table 08
Table S8 - Primer information
Primers used for plasmid construction and generation of transgenic parasite lines
Columns represent the oligo name, brief description, primer sequence, and purpose
Oligo number	Description	Sequence (5’à3’)	Purpose (pull down)
YY023	5' HR FwP	GTACAGGGTCTCGaccgCTCGAGATGGTGTTAATGATTTATCAAATGATCC	Vector construction
YY027	5' HR RevP 1 for SOE	GATGCTGTTCAGGAGGTTCGACGGTAAATATTCCGTATTTATTGTACTAGAAT	Vector construction
YY028	5' HR RevP 2 for SOE	TTGATTTGGTTGCTCTGACTGACGTTGTTAATGGAGATGCTGTTCAGGAGGTTCG	Vector construction
YY024	5'HR RevP 3	GTACAGGGTCTCGtgccCTTATCGACGTGCTCGTTGATTTGGTTGCTCTGAC	Vector construction
YY025	3' HR FwP	GTACAGGGTCTCGccatGGAATAAGTTGTATAGTTAACATAAAAAAAGT	Vector construction
YY026	3' HR RevP	GTACAGGGTCTCGcataGCGGCCGCCAGATATGTGATAGACGACTTTCAT	Vector construction
YY029	3'guide (cKD) (guide 1 in annotation)	TATTGAACATGTAGACAAATAAACA	gRNA
YY030	3'guide (cKD) (guide 1 in annotation)	AAACTGTTTATTTGTCTACATGTTc	gRNA
YY031	3'guide (cKD) (guide 2 in annotation)	TATTGATTGAATTTAACAAATTACT	gRNA
YY032	3'guide (cKD) (guide 2 in annotation)	AGTAATTTGTTAAATTCAAT	gRNA
YY073	RevP integration	GTAGACCCCATTGTGAGTACATAAA	Integration check
YY076	FwP integration	GCAACAAATAAGAAGGATCTACAGG	Integration check
YY074	FwP integration	GAAGTATATGAGAAGAATGATTAAGC	Integration check
YY077	RevP integration	TTAACTATATTATGTTTATTCTCCC	Integration check
	EcR FwP	CTGCTCCAGTGAGGTGATGA	amplification from cDNA
	EcR RevP	GGCAGCTTACGGTTCTTCAG	amplification from cDNA
	pCR2.1_T7_FW	taatacgactcactatagggCCGCCAGTGTGCTGGAA	amplification from PCR2.1topoTA
	pCR2.1_T7_REV	taatacgactcactatagggGGATATCTGCAGAATTCGCCC	amplification from PCR2.1topoTA
